# Short 5’ UTRs serve as a marker for viral mRNA translation inhibition by the IFIT2-IFIT3 antiviral complex

**DOI:** 10.1101/2025.02.11.637299

**Authors:** Dustin R. Glasner, Candace Todd, Brian Cook, Agustina D’Urso, Shivani Khosla, Elena Estrada, Jaxon D. Wagner, Mason D. Bartels, Pierce Ford, Jordan Prych, Katie Hatch, Brian A. Yee, Kaori M. Ego, Qishan Liang, Sarah R. Holland, James Brett Case, Kevin D. Corbett, Michael S. Diamond, Gene W. Yeo, Mark A. Herzik, Eric L. Van Nostrand, Matthew D. Daugherty

## Abstract

Recognition of “non-self” nucleic acids, including cytoplasmic dsDNA, dsRNA, or mRNAs lacking proper 5’ cap structures, is critical for the innate immune response to viruses. Here, we demonstrate that short 5’ untranslated regions (UTRs), a characteristic of many viral mRNAs, can also serve as a molecular pattern for innate immune recognition via the interferon-induced proteins IFIT2 and IFIT3. The IFIT2-IFIT3 heterodimer, formed through an intricate domain swap structure resolved by cryo-EM, mediates viral mRNA 5’ end recognition, translation inhibition, and ultimately antiviral activity. Critically, 5’ UTR lengths <50 nucleotides are necessary and sufficient to sensitize an mRNA to translation inhibition by the IFIT2-IFIT3 complex. Accordingly, diverse viruses whose mRNAs contain short 5’ UTRs, such as vesicular stomatitis virus and parainfluenza virus 3, are sensitive to IFIT2-IFIT3-mediated antiviral activity. Our work thus reveals a pattern of antiviral nucleic acid immune recognition that takes advantage of the inherent constraints on viral genome size.
