## Supplementary Table 2 for "Short 5’ UTRs serve as a marker for viral mRNA translation inhibition by the IFIT2-IFIT3 antiviral complex"

### Sheet: Sheet1
Plasmid or Sequence Name	Reference	Notes	Forward Primer 5' to 3'	Reverse Primer 5' to 3	Gene Fragment 5' to 3'	Sequence
pQCXIP-HA-Mouse-IFIT3	This Study	Clones mouse IFIT3 into QCXIP with a C-terminal HA tag.	ggggggcctgcaggATGGCCTACCCATACGATGTTCCAGATTACGCTGGAATGAGTGAGGTCAACCGGG	gggccggtgcggccgcTCATGTTTGCTCTTTAACCTCTTCCTTCTCG
pcDNA5/FRT/TO-3XFLAG-Mouse-IFIT2	This Study	Clones mouse IFIT2 into pcDNA5/FRT/TO with an N-terminal 3X-FLAG tag.	ggggcggccgcaATGAGTACAACGAGTAAGGAGTCACTGG	gggggatccCTAGTATTCAGCACCTGCTTCATCC
pcDNA5/FRT/TO-HA-Mouse-IFIT3-P2A-3XFLAG-Mouse-IFIT2	This Study	Subclones mouse IFIT3 with an N-terminal 3X-Flag tag upstream of mouse IFIT2, seperated by a P2A site, into the mouse IFIT2 construct described above (A4).	ggggggcctgcaggATGGCCTACCCATACGATGTTCCAGATTACGCTGGAATGAGTGAGGTCAACCGGG	gggccggtgcggccgcTCATGTTTGCTCTTTAACCTCTTCCTTCTCG
pQCXIP-HA-Mouse-IFIT3-E153K	This Study	Generates the E153K mutation in mouse IFIT3 using stitch PCR.
pcDNA5/FRT/TO-3XFLAG-Mouse-IFIT2-E155K	This Study	Generates the E155K mutation in mouse IFIT2 using stitch PCR.
pQCXIP-HA-Mouse-IFIT3-E153K-K156E	This Study	Generates the E153K/K156E double mutant in mouse IFIT3 using stitch PCR.
pcDNA5/FRT/TO-3XFLAG-Mouse-IFIT2-E155K-K158E	This Study	Generates the E155K/K158E double mutant in mouse IFIT2 using stitch PCR.
pET-His6-TEV-LIC-mouse-ifit2	This Study	Clones mouse IFIT2 into the pET His6 TEV LIC cloning vector (2B-T).
pET-13S-a-mouse-ifit3	This Study	Clones mouse IFIT3 into the pET co-transformation cloning vector (13S-A).
pQCXIP-VSV-G-UTR-CDS-V5	This Study	Clones the 5' UTR and full coding sequence of VSV-G into QCXIP; generated by PCR from VSV cDNA	gggcctgcaggAACAGAGATCGATCTGTTTCC	gggctcgagCTTTCCAAGTCGGTTCATCTC
pQCXIP-VSV-M-UTR-CDS-V5	This Study	Clones the 5' UTR and full coding sequence of VSV-M into QCXIP; generated by PCR from VSV cDNA	gggcctgcaggAACAGATATCACGATCTAAG	gggctcgagTTTGAAGTGGCTGATAGAATCC
pQCXIP-VSV-N-UTR-CDS-V5	This Study	Clones the 5' UTR and full coding sequence of VSV-N into QCXIP; generated by PCR from VSV cDNA	gggcctgcaggAACAGTAATCAAAATGTCTG	gggctcgagTTTGTCAAATTCTGACTTAGC
pQCXIP-VSV-P-UTR-CDS-V5	This Study	Clones the 5' UTR and full coding sequence of VSV-P into QCXIP; generated by PCR from VSV cDNA	gggcctgcaggAACAGATATCATGGATAATC	gggctcgagCAGAGAATATTTGACTCTCG
pQCXIP-VSV-L-UTR-CDS-500AA-V5	This Study	Clones the 5' UTR and first 500 amino acids from the VSV-L coding sequence into QCXIP; generated from a gBlock.	See Gene Fragment column	See Gene Fragment column	cctgcaggaacagcaatcATGGAAGTCCACGATTTTGAGACCGACGAGTTCAATGATTTCAATGAAGATGACTATGCCACAAGAGAATTCCTGAATCCCGATGAGCGCATGACGTACTTGAATCATGCTGATTACAATTTGAATTCTCCTCTAATTAGTGATGATATTGACAATTTGATCAGGAAATTCAATTCTCTTCCGATTCCCTCGATGTGGGATAGTAAGAACTGGGATGGAGTTCTTGAGATGTTAACATCATGTCAAGCCAATCCCATCTCAACATCTCAGATGCATAAATGGATGGGAAGTTGGTTAATGTCTGATAATCATGATGCCAGTCAAGGGTATAGTTTTTTACATGAAGTGGACAAAGAGGCAGAAATAACATTTGACGTGGTG…
pQCXIP-short5primeUTR-VSV-P-UTR-CDS-V5	This Study	Shortens the QCXIP 5' UTR of the VSV-P construct listed above (B16) by 104 nt.	gggcctgcaggAACAGATATCATGGATAATC	gggctcgagCAGAGAATATTTGACTCTCG
pQCXIP-short5primeUTR-VSV-N-UTR-CDS-V5	This Study	Clones the 5' UTR and full coding sequence of VSV-N into the new short5primeUTR construct detailed above (B18); generated by PCR from VSV cDNA	gggcctgcaggAACAGTAATCAAAATGTCTG	gggctcgagTTTGTCAAATTCTGACTTAGC
pQCXIP-short5primeUTR-VSV-G-UTR-CDS-V5	This Study	Clones the 5' UTR and full coding sequence of VSV-G into the new short5primeUTR construct detailed above (B18); generated by PCR from VSV cDNA	gggcctgcaggAACAGAGATCGATCTGTTTCC	gggctcgagCTTTCCAAGTCGGTTCATCTC
pQCXIP-short5primeUTR-VSV-L-UTR-CDS-500AA-V5	This Study	Clones the 5' UTR and first 500 AA of VSV-L into the new short5primeUTR construct detailed above (B18), generated from a gBlock.	See Gene Fragment column	See Gene Fragment column	cctgcaggaacagcaatcATGGAAGTCCACGATTTTGAGACCGACGAGTTCAATGATTTCAATGAAGATGACTATGCCACAAGAGAATTCCTGAATCCCGATGAGCGCATGACGTACTTGAATCATGCTGATTACAATTTGAATTCTCCTCTAATTAGTGATGATATTGACAATTTGATCAGGAAATTCAATTCTCTTCCGATTCCCTCGATGTGGGATAGTAAGAACTGGGATGGAGTTCTTGAGATGTTAACATCATGTCAAGCCAATCCCATCTCAACATCTCAGATGCATAAATGGATGGGAAGTTGGTTAATGTCTGATAATCATGATGCCAGTCAAGGGTATAGTTTTTTACATGAAGTGGACAAAGAGGCAGAAATAACATTTGACGTGGTG…
pQCXIP-GFP-internal-AgeI-V5	This Study	Clones the GFP coding sequence into QCXIP. GFP contains a single synonymous mutation in amino acid G10 that introduces an AgeI site (GGG to GGT) to GFP to facilitate additional downstream cloning. The preexisting AgeI site downstream of the stop codon in QCXIP is ablated using the reverse of the aforementioned mutation (GGT to GGG). Generated from a gBlock.	See gBlock Column	See gBlock Column	cctgcaggATGGTGAGCAAGGGCGAGGAGCTGTTCACCGGTGTGGTGCCCATCCTGGTCGAGCTGGACGGCGACGTAAACGGCCACAAGTTCAGCGTGTCCGGCGAGGGCGAGGGCGATGCCACCTACGGCAAGCTGACCCTGAAGTTCATCTGCACCACCGGCAAGCTGCCCGTGCCCTGGCCCACCCTCGTGACCACCCTGACCTACGGCGTGCAGTGCTTCAGCCGCTACCCCGACCACATGAAGCAGCACGACTTCTTCAAGTCCGCCATGCCCGAAGGCTACGTCCAGGAGCGCACCATCTTCTTCAAGGACGACGGCAACTACAAGACCCGCGCCGAGGTGAAGTTCGAGGGCGACACCCTGGTGAACCGCATCGAGCTGAAGGGCATCGACT…
pQCXIP-short5primeUTR-GFP-internal-AgeI-V5	This Study	Subclones the internal AgeI-containing GFP (B23) into the short5primeUTR construct detailed above (B18).	gggcctgcaggATGGTGAGCAAGGGCGAGGAGC	gggCTCGAGCTTGTACAGCTCGTCCATGC
pQCXIP-VSV-P-UTR-CDS-GFP-V5	This Study	Clones the 5' UTR and full coding sequence of VSV-P into the QCXIP-GFP construct described above (B22).	gggcctgcaggAACAGATATCATGGATAATC	gggACCGGTGAACAGCTCCTCGCCCTTGCTCACGCCGCCGCCCAATTGCAGAGAATATTTGACTCTCGCCTGATTGTAC
pQCXIP-short5primeUTR-VSV-P-UTR-CDS-GFP-V5	This Study	Clones the 5' UTR and full coding sequence of VSV-P into the short5primeUTR-GFP construct described above (B23).	gggcctgcaggAACAGATATCATGGATAATC	gggACCGGTGAACAGCTCCTCGCCCTTGCTCACGCCGCCGCCCAATTGCAGAGAATATTTGACTCTCGCCTGATTGTAC
pcDNA5/FRT/TO-mCherry-P2A-3XFLAG	This Study	Clones mCherry and a 3X-FLAG tag into pcDNA5/FRT/TO.
pQCXIP-short5primeUTR-VSV-P-UTR-CDS-16AA-GFP-V5	This Study	Clones the 5' UTR and 16 amino acids of VSV-P into the short5primeUTR-GFP construct described above (B23); generated by PCR of GFP ORF with long-tailed primers.	gggcctgcaggAACAGATATCATGGATAATC	gggACCGGTGAACAGCTCCTCGCCCTTGCTCACGCCGCCGCCCAATTGACGAGAATAGGACTTGAGATACTCACG
pQCXIP-short5primeUTR-VSV-P-UTR-CDS-6AA-GFP-V5	This Study	Clones the 5' UTR and 6 amino acids of VSV-P into the short5primeUTR-GFP construct described above (B23); generated by PCR of GFP ORF with long-tailed primers.	gggcctgcaggAACAGATATCATGGATAATCTCACAAAACAATTGGGCGGCGGCGTGAGCAAGGGCGAGGAGCTGTTCACC	gggCTCGAGCTTGTACAGCTCGTCCATGC
pQCXIP-short5primeUTR-VSV-P-UTR-GFP-V5	This Study	Clones the 5' UTR of VSV-P alone into the short5primeUTR-GFP construct described above (B23); generated by PCR of GFP ORF with long-tailed primers.	gggcctgcaggAACAGATATCATGGTGAGCAAGGGCGAGGAGC	gggCTCGAGCTTGTACAGCTCGTCCATGC
pQCXIP-short5primeUTR-plus_10-VSV-P-UTR-GFP-V5	This Study	Adds 10 nt from the QCXIP 5' UTR back to the short5primeUTR-VSV-P-UTR construct (B30); generated by PCR of GFP ORF with long-tailed primers.	gggagatctgggggatcgatcctctagagtcc	gggcctgcaggagatcgcctgAACAGATATCATGGTGAGCAAGGGCGAGGAGC
pQCXIP-short5primeUTR-plus_20-VSV-P-UTR-GFP-V5	This Study	Adds 20 nt from the QCXIP 5' UTR back to the short5primeUTR-VSV-P-UTR construct (B30); generated by PCR of GFP ORF with long-tailed primers.	gggagatctgggggatcgatcctctagagtcc	gggACCGGTGAACAGCTCCTCGCCCTTGCTCACCATGATATCTGTTatggcgtctccaggcgatctcctg
pQCXIP-short5primeUTR-plus_30-VSV-P-UTR-GFP-V5	This Study	Adds 30 nt from the QCXIP 5' UTR back to the short5primeUTR-VSV-P-UTR construct (B30); generated by PCR of GFP ORF with long-tailed primers.	gggagatctgggggatcgatcctctagagtcc	gggACCGGTGAACAGCTCCTCGCCCTTGCTCACCATGATATCTGTTaacagcgtggatggcgtctccagg
pQCXIP-short5primeUTR-plus_40-VSV-P-UTR-GFP-V5	This Study	Adds 40 nt from the QCXIP 5' UTR back to the short5primeUTR-VSV-P-UTR construct (B30); generated by PCR of GFP ORF with long-tailed primers.	gggagatctgggggatcgatcctctagagtcc	gggACCGGTGAACAGCTCCTCGCCCTTGCTCACCATGATATCTGTTtggaggtcaaaacagcgtggatggc
pQCXIP-short5primeUTR-plus_60-VSV-P-UTR-GFP-V5	This Study	Adds 60 nt from the QCXIP 5' UTR back to the short5primeUTR-VSV-P-UTR construct (B30); generated by PCR of QCXIP.	gggagatctgggggatcgatcctctagagtcc	gggACCGGTGAACAGCTCCTCGCCCTTGCTCACCATGATATCTGTTatcggtcccggtgtcttctatggagg
pQCXIP-short5primeUTR-plus_100-VSV-P-UTR-GFP-V5	This Study	Adds 100 nt from the QCXIP 5' UTR back to the short5primeUTR-VSV-P-UTR construct (B30); generated by PCR of QCXIP.	gggagatctgggggatcgatcctctagagtcc	gggACCGGTGAACAGCTCCTCGCCCTTGCTCACCATGATATCTGTTacgtccgttccaatgcaccgttcc
pQCXIP-short5primeUTR-plus_105-VSV-P-UTR-GFP-V5	This Study	Adds 105 nt from the QCXIP 5' UTR back to the short5primeUTR-VSV-P-UTR construct (B30); generated by PCR of QCXIP.	gatccctgcaggagatcgcctggagacgcc	cccACCGGTGAACAGCTCCTCGCCCTTGCTCACCATgatatctgttcctgcacgtccgttccaatgcaccg
pQCXIP-short5primeUTR-VSV-G-UTR-GFP-V5	This Study	Clones the 5' UTR of VSV-G alone into the short5primeUTR-GFP construct described above (B30) with long-tailed primers.	gggcctgcaggaacagagatcgatctgtttccttgacaccATGGTGAGCAAGGGCGAGGAGC	gggCTCGAGCTTGTACAGCTCGTCCATGC
pQCXIP-short5primeUTR-VSV-M-UTR-GFP-V5	This Study	Clones the 5' UTR of VSV-M alone into the short5primeUTR-GFP construct described above (B30) with long-tailed primers.	gggcctgcaggaacagatatcacaatctaagtgttatcccaatccattcataATGGTGAGCAAGGGCGAGGAGC	gggCTCGAGCTTGTACAGCTCGTCCATGC
pQCXIP-short5primeUTR-VSV-N-UTR-GFP-V5	This Study	Clones the 5' UTR of VSV-N alone into the short5primeUTR-GFP construct described above (B30) with long-tailed primers.	gggcctgcaggaacagtaatcaaaATGGTGAGCAAGGGCGAGGAGC	gggCTCGAGCTTGTACAGCTCGTCCATGC
pQCXIP-short5primeUTR-VSV-L-UTR-GFP-V5	This Study	Clones the 5' UTR of VSV-L alone into the short5primeUTR-GFP construct described above (B30) with long-tailed primers.	gggcctgcaggaacagcaatcATGGAAGTCCACGATTTTGAGACC	gggCTCGAGCTTGTACAGCTCGTCCATGC
pQCXIP-short5primeUTR-RABV-gp1-UTR-GFP-V5	This Study	Clones the 5' UTR of RABV-gp1 alone into the short5primeUTR-GFP construct described above (B30) with long-tailed primers.	gggcctgcaggaacacctctacaATGGTGAGCAAGGGCGAGGAGC	gggCTCGAGCTTGTACAGCTCGTCCATGC
pQCXIP-short5primeUTR-RABV-gp2-UTR-GFP-V5	This Study	Clones the 5' UTR of RABV-gp2 alone into the short5primeUTR-GFP construct described above (B30) with long-tailed primers.	gggcctgcaggaacacccctcctttcgaaccaccccaaacATGGTGAGCAAGGGCGAGGAGC	gggCTCGAGCTTGTACAGCTCGTCCATGC
pQCXIP-short5primeUTR-RABV-gp3-UTR-GFP-V5	This Study	Clones the 5' UTR of RABV-gp3 alone into the short5primeUTR-GFP construct described above (B30) with long-tailed primers.	gggcctgcaggaacaccactgataaaATGGTGAGCAAGGGCGAGGAGC	gggCTCGAGCTTGTACAGCTCGTCCATGC
pQCXIP-short5primeUTR-RABV-gp4-UTR-GFP-V5	This Study	Clones the 5' UTR of RABV-gp4 alone into the short5primeUTR-GFP construct described above (B30) with long-tailed primers.	gggcctgcaggaacatccctcaaaagactcaaggaaagATGGTGAGCAAGGGCGAGGAGC	gggCTCGAGCTTGTACAGCTCGTCCATGC
pQCXIP-short5primeUTR-RABV-gp5-UTR-GFP-V5	This Study	Clones the 5' UTR of RABV-gp5 alone into the short5primeUTR-GFP construct described above (B30) with long-tailed primers.	gggcctgcaggaacacttctcatcctgagacctacttcaagATGGTGAGCAAGGGCGAGGAGC	gggCTCGAGCTTGTACAGCTCGTCCATGC
pQCXIP-short5primeUTR-PIV3-gp5-UTR-GFP-V5	This Study	Clones the 5' UTR of PIV3-gp5 alone into the short5primeUTR-GFP construct described above (B30) with long-tailed primers.	gggcctgcaggaataaattaatccttatccaaaATGGTGAGCAAGGGCGAGGAGC	gggCTCGAGCTTGTACAGCTCGTCCATGC
pQCXIP-short5primeUTR-PIV3-gp8-UTR-GFP-V5	This Study	Clones the 5' UTR of PIV3-gp8 alone into the short5primeUTR-GFP construct described above (B30) with long-tailed primers.	gggcctgcaggaggagcaaagcgtgctcggaaaATGGTGAGCAAGGGCGAGGAGC	gggCTCGAGCTTGTACAGCTCGTCCATGC
pQCXIP-short5primeUTR-CVB3-UTR-GFP-V5	This Study	Clones the 5' UTR of CVB3 alone into the short5primeUTR-GFP construct described above (B30), generated by PCR of the CVB3-Nancy infectious clone plasmid	gatccctgcaggttaaaacagcctgtgggttgatcc	cccACCGGTGAACAGCTCCTCGCCCTTGCTCACCATtttgctgtattcaacttaacaatg
VSV-GFP reference genome for eCLIP (accession NC_001560.1 in which GFP was inserted between G and L as described in PMID 10400792)				See Sequence column		ACGAAGACCACAAAACCAGATAAAAAATAAAAACCACAAGAGGGTCTTAAGGATCAAAGTTTTTTTCATACTTAAAGTTTGGAGTCTCCTCATGATTTTTTAATCTCTCCAAGAGTTTTCCTCGTGTAGGTCACTCTTCAACATCAGTATAGACCGGTCTTCTTTTGAAATTCGTCTATTGATCCATTCAATCATTCCTGTGTTTCTTCGCAAATTTGACCATTTCAAATGATTATCCACTGTACGACATAGCTGATTGAACAAGATCTCATTGAATGGATTTAGACGAACTTGGTTTCGGACCAATTCCAGAGATCTGATCCAGTTCCCGATTGGGGCCAAGGAGTCTGAAGTTCGGGTATCTTTTGGGAGCCCATCACCTCTAGTACTCCACTTCTG…
