## Supplementary Table 3 for "Short 5’ UTRs serve as a marker for viral mRNA translation inhibition by the IFIT2-IFIT3 antiviral complex"

### Sheet: Accession #'s
Species names and nucleotide accession numbers for sequences used in evolutionary analyses shown in Figure 2 and S4
Gene	Species clade	Species	Nucleotide accession
IFIT2	Rodents (Muroidae superfamily)	Mus musculus	NM_008332.3
IFIT2	Rodents (Muroidae superfamily)	Chionomys nivalis	XM_057779228.1
IFIT2	Rodents (Muroidae superfamily)	Microtus fortis	XM_050159672.1
IFIT2	Rodents (Muroidae superfamily)	Microtus ochrogaster	XM_026781128.1
IFIT2	Rodents (Muroidae superfamily)	Microtus oregoni	XM_041661982.1
IFIT2	Rodents (Muroidae superfamily)	Myodes glareolus	XM_048438887.1
IFIT2	Rodents (Muroidae superfamily)	Arvicola amphibius	XM_038337810.1
IFIT2	Rodents (Muroidae superfamily)	Phodopus roborovskii	XM_051199930.1
IFIT2	Rodents (Muroidae superfamily)	Cricetulus griseus	XM_027406369.2
IFIT2	Rodents (Muroidae superfamily)	Mesocricetus auratus	XM_013112267.3
IFIT2	Rodents (Muroidae superfamily)	Onychomys torridus	XM_036188594.1
IFIT2	Rodents (Muroidae superfamily)	Peromyscus maniculatus	XM_006984010.3
IFIT2	Rodents (Muroidae superfamily)	Peromyscus californicus	XM_052712546.1
IFIT2	Rodents (Muroidae superfamily)	Peromyscus eremicus	XM_059247220.1
IFIT2	Rodents (Muroidae superfamily)	Rattus norvegicus	NM_001024753.1
IFIT2	Rodents (Muroidae superfamily)	Rattus rattus	XM_032891820.1
IFIT2	Rodents (Muroidae superfamily)	Mus pahari	XM_029533006.1
IFIT2	Rodents (Muroidae superfamily)	Mus caroli	XM_021152297.2
IFIT2	Rodents (Muroidae superfamily)	Apodemus sylvaticus	XR_007978616.1
IFIT2	Rodents (Muroidae superfamily)	Mastomys coucha	XM_031390139.1
IFIT2	Rodents (Muroidae superfamily)	Grammomys surdaster	XM_028782290.1
IFIT2	Rodents (Muroidae superfamily)	Arvicanthis niloticus	XM_034488837.1
IFIT2	Rodents (Muroidae superfamily)	Acomys russatus	XM_051146357.1
IFIT2	Rodents (Muroidae superfamily)	Psammomys obesus	XM_055614137.1
IFIT2	Rodents (Muroidae superfamily)	Meriones unguiculatus	XM_021664304.2
IFIT3	Rodents (Muroidae superfamily)	Mus pahari	XM_021214452.2
IFIT3	Rodents (Muroidae superfamily)	Mus musculus	XM_011247151.3
IFIT3	Rodents (Muroidae superfamily)	Mus caroli	XM_021152116.2
IFIT3	Rodents (Muroidae superfamily)	Rattus norvegicus	NM_001007694.3
IFIT3	Rodents (Muroidae superfamily)	Rattus rattus	XM_032891822.1
IFIT3	Rodents (Muroidae superfamily)	Apodemus sylvaticus	XM_052186924.1
IFIT3	Rodents (Muroidae superfamily)	Arvicanthis niloticus	XM_034498016.1
IFIT3	Rodents (Muroidae superfamily)	Grammomys surdaster	XM_028759470.1
IFIT3	Rodents (Muroidae superfamily)	Cricetulus griseus	XM_007646450.4
IFIT3	Rodents (Muroidae superfamily)	Mesocricetus auratus	XM_021224964.2
IFIT3	Rodents (Muroidae superfamily)	Phodopus roborovskii	XM_051199931.1
IFIT3	Rodents (Muroidae superfamily)	Acomys russatus	XM_051146358.1
IFIT3	Rodents (Muroidae superfamily)	Psammomys obesus	XM_055614141.1
IFIT3	Rodents (Muroidae superfamily)	Meriones unguiculatus	XM_021664309.2
IFIT3	Rodents (Muroidae superfamily)	Onychomys torridus	XM_036203284.1
IFIT3	Rodents (Muroidae superfamily)	Peromyscus maniculatus	XM_042262808.1
IFIT3	Rodents (Muroidae superfamily)	Peromyscus californicus	XM_052762590.1
IFIT3	Rodents (Muroidae superfamily)	Peromyscus eremicus	XM_059247207.1
IFIT3	Rodents (Muroidae superfamily)	Myodes glareolus	XM_048438877.1
IFIT3	Rodents (Muroidae superfamily)	Arvicola amphibius	XM_038345166.1
IFIT3	Rodents (Muroidae superfamily)	Chionomys nivalis	XM_057778822.1
IFIT3	Rodents (Muroidae superfamily)	Microtus fortis	XM_050158235.1
IFIT3	Rodents (Muroidae superfamily)	Microtus oregoni	XM_041661765.1
IFIT3	Rodents (Muroidae superfamily)	Microtus ochrogaster	XM_005352163.3
IFIT2	Primates	Callithrix jacchus	XM_003734483.4
IFIT2	Primates	Saimiri boliviensis boliviensis	XM_003922419.3
IFIT2	Primates	Aotus nancymaae	XM_012454740.1
IFIT2	Primates	Sapajus apella	XM_032245587.1
IFIT2	Primates	Cebus imitator	XM_017510127.2
IFIT2	Primates	Homo sapiens	NM_001547.5
IFIT2	Primates	Hylobates moloch	XM_032137250.1
IFIT2	Primates	Nomascus leucogenys	XM_003255200.2
IFIT2	Primates	Pongo abelii	NM_001132600.1
IFIT2	Primates	Gorilla gorilla gorilla	XM_019034560.1
IFIT2	Primates	Pan troglodytes	XM_507902.5
IFIT2	Primates	Rhinopithecus bieti	XM_017867388.1
IFIT2	Primates	Trachypithecus francoisi	XM_033215946.1
IFIT2	Primates	Rhinopithecus roxellana	XM_010379601.2
IFIT2	Primates	Piliocolobus tephrosceles	XM_023225161.2
IFIT2	Primates	Colobus angolensis palliatus	XM_011947871.1
IFIT2	Primates	Chlorocebus sabaeus	XM_007963496.2
IFIT2	Primates	Cercocebus atys	XM_012063124.1
IFIT2	Primates	Mandrillus leucophaeus	XM_011965356.1
IFIT2	Primates	Theropithecus gelada	XM_025396451.1
IFIT2	Primates	Macaca mulatta	NM_001261730.2
IFIT2	Primates	Papio anubis	XM_003903975.4
IFIT2	Primates	Macaca nemestrina	XM_011739786.2
IFIT2	Primates	Macaca fascicularis	XM_005565906.3
IFIT2	Primates	Carlito syrichta	XM_008071408.2
IFIT2	Primates	Otolemur garnettii	XM_012801345.2
IFIT2	Primates	Microcebus murinus	XM_012765139.2
IFIT2	Primates	Propithecus coquereli	XM_012659764.1
IFIT2	Primates	Lemur catta	XM_045568284.1
IFIT3	Primates	Aotus nancymaae	XM_012454741.2
IFIT3	Primates	Sapajus apella	XM_032245586.1
IFIT3	Primates	Cebus imitator	XM_017510126.1
IFIT3	Primates	Saimiri boliviensis boliviensis	XM_003922417.2
IFIT3	Primates	Callithrix jacchus	XM_009009935.3
IFIT3	Primates	Colobus angolensis palliatus	XM_011947874.1
IFIT3	Primates	Gorilla gorilla gorilla	XM_004049763.3
IFIT3	Primates	Pan paniscus	XM_003825342.4
IFIT3	Primates	Homo sapiens	BC001383.2
IFIT3	Primates	Pan troglodytes	XM_016962470.1
IFIT3	Primates	Piliocolobus tephrosceles	XM_026454830.1
IFIT3	Primates	Trachypithecus francoisi	XM_033215956.1
IFIT3	Primates	Rhinopithecus bieti	XM_017867367.1
IFIT3	Primates	Rhinopithecus roxellana	XM_010379599.2
IFIT3	Primates	Mandrillus leucophaeus	XM_011965354.1
IFIT3	Primates	Chlorocebus sabaeus	XM_007963497.2
IFIT3	Primates	Theropithecus gelada	XM_025396447.1
IFIT3	Primates	Papio anubis	XM_009214941.3
IFIT3	Primates	Cercocebus atys	XM_012063125.1
IFIT3	Primates	Macaca nemestrina	XM_011739747.1
IFIT3	Primates	Macaca mulatta	XM_001086192.4
IFIT3	Primates	Macaca fascicularis	XM_015456370.2
IFIT3	Primates	Pongo abelii	XM_009245606.2
IFIT3	Primates	Nomascus leucogenys	XM_030809288.1
IFIT3	Primates	Hylobates moloch	XM_032137236.1
IFIT3	Primates	Otolemur garnettii	XM_012801337.2
IFIT3	Primates	Microcebus murinus	XM_012765162.2
IFIT3	Primates	Propithecus coquereli	XM_012659760.1
IFIT3	Primates	Lemur catta	XM_045567825.1
IFIT3	Primates	Carlito syrichta	XM_008071409.1

### Sheet: Rodent-IFIT2-codon-analysis
Codon-based analyses of rodent IFIT2
All amino acid positions are relative to M. musculus IFIT2 (accession NM_008332.3)
Codons evolving under purifying (negative) selection - FUBAR analysis
Subdomain	Amino acid position	Posterior probablity of codon evolving under purifying selection (alpha>beta)
I	9	0.908
I	10	0.927
I	11	0.904
I	13	0.975
I	16	0.931
I	19	0.941
I	26	0.969
I	32	0.997
I	38	0.953
I	42	0.938
I	52	0.998
I	60	0.996
I	62	0.946
I	64	0.933
I	65	0.972
I	67	0.983
I	70	1
I	77	0.997
I	78	0.921
I	86	0.928
I	100	1
I	103	0.912
I	109	0.995
I	113	0.968
I	116	0.938
I	117	0.971
I	124	0.954
I	129	0.993
I	131	0.918
I	132	0.981
II	136	0.969
II	138	0.958
II	142	0.996
II	147	0.978
II	149	0.96
II	154	0.955
II	159	0.902
II	160	0.989
II	161	0.942
II	169	0.978
II	176	0.977
II	177	0.918
II	180	0.973
II	181	0.999
II	184	0.935
II	185	0.932
III	201	0.958
III	206	0.989
III	210	0.915
III	214	0.904
III	216	0.998
III	230	0.932
III	248	0.958
III	273	1
III	275	0.991
III	276	0.96
III	277	0.917
III	278	0.927
III	283	0.928
III	286	0.972
III	287	0.942
III	303	0.977
III	305	0.945
III	315	0.959
III	322	0.985
III	337	0.918
III	349	0.998
III	363	0.928
III	367	0.97
III	369	0.905
III	373	0.924
III	387	0.922
III	395	0.953
III	401	0.967
III	403	0.94
III	411	0.909
III	415	0.92
Codons evolving under positive selection - FUBAR analysis
Subdomain	Amino acid position	Posterior probablity of codon evolving under positive selection (beta>alpha)
I	6	0.914
I	12	0.977
I	27	0.907
I	63	0.979
I	79	0.945
III	187	0.918
III	211	0.929
III	228	0.949
III	291	0.938
III	292	0.935
III	301	0.94
III	311	0.9
III	316	0.912
III	325	0.901
III	341	0.947
III	343	0.998
III	347	0.981
III	365	0.961
III	399	0.979
III	405	0.919
III	408	0.981
III	412	0.985
III	413	0.95
III	416	0.965
III	421	0.994
III	430	0.926
III	438	0.923
III	439	0.993
Codons evolving under positive selection - PAML analysis (Model 8, Bayes Empirical Bayes)
Subdomain	Amino acid position	Posterior probablity of codon evolving under positive selection (omega>1)
I	4	0.985
I	12	0.975
I	63	0.993
I	69	0.926
I	79	0.941
III	191	0.989
III	221	1
III	222	0.999
III	240	0.961
III	241	0.951
III	258	0.988
III	290	0.919
III	300	0.968
III	316	0.991
III	328	0.979
III	330	0.98
III	340	0.999
III	342	0.998
III	343	0.996
III	364	0.989
III	398	0.959
III	411	0.941
III	415	0.958
III	420	0.944
III	429	0.971
III	437	0.977
III	438	1
III	439	0.906

### Sheet: Rodent-IFIT3-codon-analysis
Codon-based analyses of rodent IFIT3
All amino acid positions are relative to M. musculus IFIT3 (accession XM_011247151.3)
Codons evolving under purifying (negative) selection - FUBAR analysis
Subdomain	Amino acid position	Posterior probablity of codon evolving under purifying selection (alpha>beta)
I	13	0.985
I	14	0.943
I	23	0.942
I	29	0.949
I	31	0.9
I	36	0.982
I	51	1
I	52	0.913
I	57	0.95
I	59	0.972
I	61	0.927
I	65	0.965
I	69	0.959
I	77	0.913
I	98	0.986
I	100	0.912
I	101	0.911
I	105	0.97
I	113	0.912
I	115	0.963
I	116	0.971
I	123	0.952
II	136	0.978
II	152	0.931
II	154	0.98
II	155	1
II	158	0.946
II	159	1
II	162	0.913
II	167	0.99
II	169	0.926
II	171	0.93
II	173	0.979
II	175	0.989
II	177	0.956
II	178	0.998
II	187	1
III	192	0.901
III	195	0.915
III	199	0.904
III	208	0.913
III	242	0.924
III	271	0.987
III	292	0.966
III	294	0.972
III	296	0.955
III	310	0.938
III	316	0.927
III	319	0.919
III	322	0.997
III	324	0.929
III	327	0.949
III	334	0.924
III	353	0.972
III	354	0.998
III	357	0.927
III	365	0.973
III	366	1
III	370	0.922
III	378	1
Codons evolving under positive selection - FUBAR analysis
Subdomain	Amino acid position	Posterior probablity of codon evolving under positive selection (beta>alpha)
I	11	0.909
I	44	0.992
I	85	0.903
III	205	0.961
III	219	0.903
III	252	0.95
III	253	0.96
III	272	0.952
III	287	0.951
III	288	0.904
III	297	0.9
III	300	0.902
III	343	0.938
III	383	0.973
III	388	0.935
Codons evolving under positive selection - PAML analysis (Model 8, Bayes Empirical Bayes)
Subdomain	Amino acid position	Posterior probablity of codon evolving under positive selection (omega>1)
I	44	0.968
I	83	0.907
I	93	0.997
I	109	0.962
III	219	0.942
III	272	0.996
III	283	0.949
III	287	0.955
III	312	0.931
III	314	0.946
III	319	0.948
III	343	0.977
III	355	0.987
III	383	0.983
III	384	0.968
III	388	0.924

### Sheet: Primate-IFIT2-codon-analysis
Codon-based analyses of primate IFIT2
All amino acid positions are relative to H. sapiens IFIT2 (accession NM_001547.5)
Codons evolving under purifying (negative) selection - FUBAR analysis
Subdomain	Amino acid position	Posterior probablity of codon evolving under purifying selection (alpha>beta)
I	35	0.953
I	38	0.92
I	46	0.909
I	59	0.963
I	67	0.989
I	85	0.994
I	88	0.942
I	89	0.991
I	95	0.9
I	100	0.969
I	112	0.994
I	118	0.992
I	119	0.954
I	121	0.968
I	131	1
II	136	1
II	147	0.956
II	152	0.908
II	157	0.998
II	179	0.923
II	181	0.943
III	189	0.999
III	190	0.959
III	207	0.951
III	210	0.968
III	233	0.944
III	247	0.977
III	251	0.911
III	252	0.938
III	253	0.994
III	266	0.989
III	267	0.924
III	276	0.943
III	281	0.903
III	318	0.985
III	358	0.964
III	369	0.977
III	370	0.957
III	371	0.951
III	384	0.945
III	392	0.917
III	398	0.985
III	413	0.917
III	414	0.953
III	422	0.984
III	426	0.967
III	433	0.934
III	443	0.906
III	464	0.994
Codons evolving under positive selection - FUBAR analysis
Subdomain	Amino acid position	Posterior probablity of codon evolving under positive selection (beta>alpha)
I	7	0.922
I	14	0.977
I	54	0.958
I	75	0.996
I	76	0.902
I	80	0.978
I	83	0.914
III	223	0.997
III	246	0.938
III	298	0.953
III	301	0.949
III	305	0.938
III	339	0.911
III	427	0.991
III	434	0.975
III	448	0.931
III	468	0.982
III	470	0.956
III	471	0.967
	Codons evolving under positive selection - PAML analysis (Model 8, Bayes Empirical Bayes)
Subdomain	Amino acid position	Posterior probablity of codon evolving under positive selection (omega>1)
I	14	0.923
I	25	0.926
I	54	0.944
I	75	0.977
I	80	0.912
III	194	0.971
III	223	0.993
III	246	0.961
III	339	0.929
III	427	0.932
III	434	0.9
III	467	0.941
III	470	0.982

### Sheet: Primate-IFIT3-codon-analysis
Codon-based analyses of primate IFIT3
All amino acid positions are relative to H. sapiens IFIT3 (accession BC001383.2)
Codons evolving under purifying (negative) selection - FUBAR analysis
Subdomain	Amino acid position	Posterior probablity of codon evolving under purifying selection (alpha>beta)
I	25	0.941
I	34	0.907
I	36	0.972
I	39	0.958
I	47	1
I	55	0.942
I	67	0.936
I	84	1
I	85	0.989
I	88	0.945
I	96	0.908
I	100	1
I	105	0.941
I	106	0.902
I	109	0.998
I	111	0.912
I	117	0.959
I	118	0.938
I	119	0.925
I	120	0.966
II	143	0.905
II	152	0.948
II	155	0.996
II	162	0.93
II	179	0.976
III	194	0.954
III	197	0.927
III	199	0.904
III	207	0.981
III	208	0.953
III	210	0.949
III	215	0.974
III	224	0.909
III	226	0.935
III	235	0.941
III	240	0.928
III	263	0.902
III	267	0.979
III	268	0.978
III	333	0.999
III	344	0.958
III	351	0.949
III	371	0.937
III	377	0.934
III	393	0.958
III	413	0.995
III	415	1
III	441	0.938
III	453	0.991
III	458	0.906
Codons evolving under positive selection - FUBAR analysis
Subdomain	Amino acid position	Posterior probablity of codon evolving under positive selection (beta>alpha)
I	27	0.938
I	64	0.983
III	275	0.923
III	363	0.997
III	367	0.909
III	370	0.962
III	400	0.902
III	420	0.978
III	456	0.968
Codons evolving under positive selection - PAML analysis (Model 8, Bayes Empirical Bayes)
Subdomain	Amino acid position	Posterior probablity of codon evolving under positive selection (omega>1)
I	32	0.957
I	75	0.923
III	193	0.95
III	275	0.983
III	318	0.973
III	336	0.941
III	363	1
III	420	0.954
III	456	0.901

### Sheet: Whole-gene-analyses
Whole gene analyses for signatures of positive selection
Data from PAML analyses with indicated species using indicated parameters
p-values calculated by chi-squared analysis of 2 times the difference in log-likelihood values for the indicated models
Statistically significant p-values are indicated in red
Gene	Clade	# species	Length of alignment (nt)	Codon frequency	Omega (dN/dS) (M0)	M1	M2	2 (lnL) (M1 vs. M2)	p-value (M1 vs. M2)	M7	M8	2 (lnL) (M7 vs. M8)	p-value (M7 vs. M8)
IFIT2	Rodents	25	1305	PAML model 2	0.48659	-9246.63	-9227.77	37.7346	<0.0001	-9250.92	-9221.55	58.7283	<0.0001
IFIT2	Rodents	25	1305	PAML model 3	0.51086	-9289.1	-9262.6	53.0083	<0.0001	-9294.06	-9256.97	74.1807	<0.0001
IFIT3	Rodents	24	1155	PAML model 2	0.4399	-8001.43	-7994.72	13.4071	0.0012	-7997.48	-7986.7	21.5674	<0.0001
IFIT3	Rodents	24	1155	PAML model 3	0.48368	-8023.05	-8013.81	18.4924	0.0001	-8019.49	-8007.32	24.3397	<0.0001
IFIT2	Primates	29	1395	PAML model 2	0.38849	-5769.8	-5760.73	18.1333	0.0001	-5775.47	-5759.97	31.0102	<0.0001
IFIT2	Primates	29	1395	PAML model 3	0.42879	-5803.36	-5791.21	24.3061	<0.0001	-5809.04	-5790.67	36.7349	<0.0001
IFIT3	Primates	30	1374	PAML model 2	0.46115	-6107.32	-6099.66	15.3196	0.0005	-6113.1	-6101.93	22.3335	<0.0001
IFIT3	Primates	30	1374	PAML model 3	0.52037	-6125.81	-6113.38	24.8662	<0.0001	-6132.48	-6115.15	34.6493	<0.0001
					s

### Sheet: Subdomain-analyses
Subdomain analyses for signatures of positive selection
Data from PAML analyses with indicated species and indicated subdomains using PAML codon frequency model 3
p-values calculated by chi-squared analysis of 2 times the difference in log-likelihood values for the indicated models
Statistically significant p-values are indicated in red
Gene	Clade	# species	Subdomain	Amino acid residues	Omega (dN/dS) (M0)	M7	M8	2 (lnL) (M7 vs. M8)	p-value (M7 vs. M8)
IFIT2	Rodents	25	I	1-135	0.27621	-2415.11	-2411.22	7.78575	0.0203
IFIT2	Rodents	25	II	136-185	0.10777	-762.036	-762.036	-0.000266	1
IFIT2	Rodents	25	III	186-470	0.75095	-6027.13	-5993.68	66.8906	<0.0001
IFIT3	Rodents	24	I	1-135	0.37009	-2433.12	-2428.36	9.52515	0.0085
IFIT3	Rodents	24	II	136-187	0.17961	-916.376	-916.376	-1.8e-05	1
IFIT3	Rodents	24	III	188-434	0.68655	-4629.67	-4619.13	21.0737	<0.0001
IFIT2	Primates	29	I	1-135	0.32626	-1591.78	-1588.12	7.32082	0.0257
IFIT2	Primates	29	II	136-185	0.12273	-514.145	-514.145	-0.000276	1
IFIT2	Primates	29	III	186-472	0.53993	-3605.29	-3593.25	24.0669	<0.0001
IFIT3	Primates	30	I	1-135	0.28096	-1613.23	-1611.22	4.02329	0.1338
IFIT3	Primates	30	II	136-187	0.18305	-274.52	-274.52	-0.0006	1
IFIT3	Primates	30	III	188-490	0.69251	-3939.62	-3921.73	35.7696	<0.0001
